# Function and interactions of a protein bridge between the inner membrane complex and subpellicular microtubules in *Toxoplasma gondii*

**DOI:** 10.1101/2024.05.29.595897

**Authors:** Emily S. Cheng, Andy S. Moon, William D. Barshop, James A. Wohlschlegel, Peter J. Bradley

## Abstract

*Toxoplasma gondii* is an obligate intracellular parasite that utilizes peripheral membrane and cytoskeletal structures for critical functions such as host cell invasion, replication, and maintaining cellular morphology. These structures include the inner membrane complex (IMC) as well as the underlying longitudinal subpellicular microtubules (SPMTs) that provide support for the IMC and give the parasite its distinctive crescent shape. While the IMC and SPMTs have been studied on their own, the mechanisms linking these adjacent structures remain largely unknown. This study identifies a *T. gondii* protein named IMT1 that localizes to the maternal IMC and SPMTs and thus appears to tether the IMC to the microtubules. We disrupt the IMT1 gene to assess function and then use deletion analyses and mutagenesis to reveal regions of the protein that are necessary for binding to the IMC cytoskeleton or SPMTs. Using proximity labelling with IMT1 as bait, we identify a series of candidate interactors in the IMC or SPMTs. Exploration of two of these candidates reveals that IMT1 regulates the levels of the microtubule associated protein TLAP2 and binds directly to the cytoskeletal IMC protein IMC1. Taken together, these interactions unveil the specific interactions linking two key cytoskeletal structures of the parasite and provides new insight into the organization of the structural backbone of *T. gondii*.
