## Supplemental Table 2 for "Function and interactions of a protein bridge between the inner membrane complex and subpellicular microtubules in *Toxoplasma gondii*"

### Sheet: Sheet1
Purpose	Name	Description	Sequence 5'-3'
IMT1 (TGGT1_248740) epitope tagging	P1	IMT1_pu6_universal _gRNA_sense - tagging	AAG TTG ATG TCT TTC CTT TAG CCG GG
	P2	IMT1_pu6_universal _gRNA_antisense- tagging	AAA ACC CGG CTA AAG GAA AGA CAT CA
	P3	IMT1_C-term_homology_fwd - tagging	GAGTGTCCAGAATACGGCGGTCAAAGCAAACGAAGGCGCAGGAAGTGGAGGACGGGAATT
	P4	IMT1_C-term_homology_rev - tagging	CCG TTG CCT ACT CAT CTC AAC GCT GCA TAA CGT CCC TCC GAC GGC CAG TGA ATT GTA ATA
TLAP2 epitope tagging	P5	TLAP2_pu6_universal _gRNA_sense - tagging	AAG TTG GAG CAG GTG CGT TCT TCG GG
	P6	TLAP2_pu6_universal _gRNA_antisense- tagging	AAA ACC CGA AGA ACG CAC CTG CTC CA
	P7	TLAP2_C-term_fwd_homology - tagging	TAG CGC TCT CGC TGA CCG GCT GCC GGT GCC GCA GGG TGC AGG AAG TGG AGG ACG GGA ATT
	P8	TLAP2_C-term_rev_homology - tagging	CTC AGA GTG TTG CTT GGC CTT TTT TTG GCT GCA CGC CGC GAC GGC CAG TGA ATT GTA ATA
TGGT1_316635 epitope tagging	P9	316635_pu6_universal _gRNA_sense - tagging	AAG TTA TTT GCA CAT TCC CTG TCT GG
	P10	316635_pu6_universal _gRNA_antisense- tagging	AAA ACC AGA CAG GGA ATG TGC AAA TA
	P11	316635_C-term_fwd_homology - tagging	CTT CAC AGA GAA AGA CCT GAA ATT CGT TCT GCC CTG GAA GGG AAG TGG AGG ACG GGA ATT
	P12	316635_C-term_rev_homology - tagging	GAT GTA CAT TTC AAG TGT GTT GTC GTC GGA GCT AGT GGC GAC GGC CAG TGA ATT GTA ATA
TGGT1_316635 epitope tag verification	P13	316635_Tag_Check_fwd	CTTCATGCGGAAGACGACG
	P14	316635_Tag_Check_rev	CATTCGCAGACGGATCGTC
IMT1 knockout	P15	IMT1_pu6_universal _gRNA_sense - KO	AAGTTGACAGAGGCCATCATCAGAAG
	P16	IMT1_pu6_universal _gRNA_antisense - KO	AAAACTTCTGATGATGGCCTCTGTCA
	P17	IMT1_homology_fwd_Pru - KO	CCC TCC GTT CTT CAG AAC ACA CTA ACC GTT TGA AAC AAC CCA CTC CAT GGA ACC TGA CTG
	P18	IMT1_homology_fwd - KO	CCCTCCATTCTTCAGAACACACTAACCGTTTGAAACAACCCACTCCATGGAACCTGACTG
	P19	IMT1_homology_rev - KO	GAC GTT GCA TGA CAC TGG ACA TCG GGT GGT AAG ACA CGG CCT GCA AGT GCA TAG AAG GAA
IMT1 knockout verification	P20	IMT1_coding_check_fwd	CAG CGG TCA AGT CTG CAA C
	P21	IMT1_coding_check_rev	CTC ACC TTG GGA ACG ACT G
	P22	IMT1_HPT _check_fwd	GGT CCT TTC TGC TAG ACG G
	P23	IMT1_HPT _check_rev	GAACTGCTTGCGAGACCTG
TLAP2 knockout	P24	TLAP2_pu6_universal _gRNA_sense - KO	AAG TTA GAG GCC CTG GAC CTC AGA TG
	P25	TLAP2_pu6_universal _gRNA_antisense - KO	AAA ACA TCT GAG GTC CAG GGC CTC TA
	P26	TLAP2_homology_fwd - KO	TCG TAG ACT TTC GTC GAA TTC CCC TCT CTG CAA ATC ACC CCA CTC CAT GGA ACC TGA CTG
	P27	TLAP2_homology_rev - KO	CAA AGC GCG TTT TAA CGA CGG TCT CTA CGT AAA CCT CTG CCT GCA AGT GCA TAG AAG GAA
TLAP2 knockout verification	P28	TLAP2_coding_check_fwd	GTGAGAGGGGAGACAACTC
	P29	TLAP2_coding_check_rev	GCGTGGTACTTCTTGTCCC
	P30	TLAP2_HPT _check_fwd	CCACGGGTTCTTGCTTCTG
	P31	TLAP2_HPT _check_rev	GAACTGCTTGCGAGACCTG
pIMT1- IMT1wt- 3xHA - UPRT Gibson Assembly	P32	IMT1wt_amplifying_cDNA_bp(1-225)_coding_fwd - gibson	ttgaaacaacagatctATGGAAAATACAGAGAGAGAGGATG
	P33	IMT1wt_amplifying_cDNA_bp(1-225)_coding_rev - gibson	tccggggaacTCCTGCTACAGAAACGGAC
	P34	IMT1wt_amplifying_gDNA_bp(226-2076)_coding_fwd - gibson	tgtagcaggaGTTCCCCGGAGACAGCTTTC
	P35	IMT1wt_amplifying_gDNA_bp(226-2076)_coding_rev - gibson	ccttggcaacAGTGCCCTTCGATTTCTCG
	P36	IMT1wt_amplifying_cDNA_bp(2077-3849)_coding_fwd - gibson	gaagggcactGTTGCCAAGGCCGAGACTG
	P37	IMT1wt_amplifying_cDNA_bp(2077-3849)_coding_rev - gibson	aggcggccgcTGCGCCTTCGTTTGCTTTG
	P38	IMT1wt_amplifying_gDNA_promoter_fwd - gibson	gcatatgcatGCTGTCAGCACGGAGAAG
	P39	IMT1wt_amplifying_gDNA_promoter_rev - gibson	ccatagatctGTTGTTTCAAACGGTTAGTGTG
	P40	IMT1wt_amplifying_UPRT_vector_fwd - gibson	cgaaggcgcaGCGGCCGCCTACCCGTAC
	P41	IMT1wt_amplifying_UPRT_vector_rev - gibson	tgctgacagcATGCATATGCGATGTCGAACCCTCG
IMT1 C-term deletion fwd	P42	IMT1C-term deletions_amplifying_IMT1wt_fwd - Q5mut	GCGGCCGCCTACCCGTAC
IMT1 deletion construct (∆1116-1283)	P43	IMT1∆1116-1283_amplifying_IMT1wt_rev - Q5mut	CTTCTCCGTTTCTGCGGGAGACTTTTC
IMT1 deletion construct (∆931-1283)	P44	IMT1∆931-1283_amplifying_IMT1wt_rev - Q5mut	GAGCTCCCCTTTTACGCAACTGGAC
IMT1 deletion construct (∆713-1283)	P45	IMT1∆713-128_amplifying_IMT1wt_rev - Q5mut	GGCTGACTCGGTGCTTTCCTTTTTCG
IMT1 deletion construct (∆450-1283)	P46	IMT1∆450-1283_amplifying_IMT1wt_rev - Q5mut	CGCCTCTTCGACCTTCGCTTCC
IMT1 deletion construct (∆232-1283)	P47	IMT1∆232-1283_amplifying_IMT1wt_rev - Q5mut	AGGCGCCTTCTTCACCACGAG
IMT1 deletion construct (∆2-449)	P48	IMT1∆2-449_amplifying_IMT1wt_fwd - Q5mut	AAGGTGAATGCAGCAAAG
	P49	IMT1∆2-449_amplifying_IMT1wt_rev - Q5mut	CATAGATCTGTTGTTTCAAAC
IMT1 deletion construct (∆2-712)	P50	IMT1∆2-712_amplifying_IMT1wt_fwd - Q5mut	GCCAAGACGCACAAGGTA
	P51	IMT1∆2-712_amplifying_IMT1wt_rev - Q5mut	CATAGATCTGTTGTTTCAAACGG
IMT1 deletion construct (∆2-930)	P52	IMT1∆2-930_amplifying_IMT1wt_fwd - Q5mut	GCAACCGGCGACCAGCTG
	P53	IMT1∆2-930_amplifying_IMT1wt_rev - Q5mut	CATAGATCTGTTGTTTCAAACGGTTAGTGTGTTC
IMT1 deletion construct (∆2-1115)	P54	IMT1∆2-1115_amplifying_IMT1wt_fwd - Q5mut	AAATCCGGGGCTGCTGAA
	P55	IMT1∆2-1115_ampli+C56:C82fying_IMT1wt_rev - Q5mut	CATAGATCTGTTGTTTCAAACGGTTAG
IMT1IBR deletion construct (aa 930 - 1115)	P56	IMT1IBR_amplifying_IMT1WT_fwd - Q5mut	GCAACCGGCGACCAGCTG
	P57	IMT1IBR_amplifying_IMT1WT_rev - Q5mut	CTTCTCCGTTTCTGCGGGAGACTTTTC
IMT1IBR C997-8S phosphomutant construct	P58	IBRC997-8S_amplifying_IMT1IBR_fwd - Q5mut	GTGCCAGTCTTCTGTCTTCGAGC
	P59	IBRC997-8S_amplifying_IMT1IBR_rev - Q5mut	CAATTCAAGCTACGACCATTC
IMT1IBR C1077S phosphomutant construct	P60	IBRC1077S_amplifying_IMT1IBR_fwd - Q5mut	GCTCGGTGTTtctAGCTGTTTCTC
	P61	IBRC1077S_amplifying_IMT1IBR_rev - Q5mut	CCACGCAAAAACGTAGCC
IMT1IBR pP6-Gal4 Y2H vector	P62	IMT1IBR_vector_pP6-Gal4-Leu2_fwd	aacggagaagTAAGGGCCACTGGGGCCC
	P63	IMT1IBR_vector_pP6-Gal4-Leu2_rev	cgccggttgcGGCTAGTTCTAGGATCTCTTTTTTTGGGTTTGG
	P64	IMT1IBR_coding_pP6-Gal4-Leu2_fwd	agaactagccGCAACCGGCGACCAGCTG
	P65	IMT1IBR_coding_pP6-Gal4-Leu2_rev	gtggcccttaCTTCTCCGTTTCTGCGGGAGAC
IMT1IBR pB27-LexA Y2H vector	P66	IMT1IBR_vector_pB27-LexA-Trp1_fwd	aacggagaagTAAGGGCCACTGGGGCCC
	P67	IMT1IBR_vector_pB27-LexA-Trp1_rev	cgccggttgcTCCGGCCCCGAATTCCAG
	P68	IMT1IBR_coding_pB27-LexA-Trp1_fwd	cggggccggaGCAACCGGCGACCAGCTG
	P69	IMT1IBR_coding_pB27-LexA-Trp1_rev	gtggcccttaCTTCTCCGTTTCTGCGGGAGAC
IMC114-591 pP6-Gal4 Y2H vector	P70	IMC114-591_vector_pP6-Gal4-Leu2_fwd	agctgcccagtaagggccactggggccc
	P71	IMC114-591_vector_pP6-Gal4-Leu2_rev	cagcaggctgggctagttctaggatctctttttttgggtttgg
	P72	IMC114-591_coding_pP6-Gal4-Leu2_fwd	agaactagcccagcctgctgaacagcag
	P73	IMC114-591_coding_pP6-Gal4-Leu2_rev	gtggcccttactgggcagcttccggttc
eGFP TgTubA1 ku80 CAT expression	P74	ku80_pu6_universal _gRNA_sense	AAGTTGAGAAACTGTAGTATACCTGG
	P75	ku80_pu6_universal _gRNA_antisense	AAAACCAGGTATACTACAGTTTCTCA
	P76	ku80_5'_UTR_Flank_fwd	GAC GAA ACT GGA AGT CGA AAG
	P77	ku80_3'_UTR_Flank_rev	GCT ACA CTA ACT GGT TCT TGG
	P78	eFGP_Tub_vector_fwd	GCA GGA ATT CGA TAT TGT GTT TGT TCA CTG ATT GTA C
	P79	eFGP_Tub_vector_rev	CGC GGT GGA GTC ATG ACT GGC GTC ACT TTC
	P80	eFGP_Tub_ku80_flanks_fwd	CCA GTC ATG ACT CCA CCG CGG TGT CAC T
	P81	eFGP_Tub_ku80_flanks_rev	ACA CAA TAT CGA ATT CCT GCA GCC CCC G
	P82	eFGP_Tub_gap_fwd	CTCCACCGCGGTGTC
	P83	eFGP_Tub_gap_rev	TAGTAGGAACAGGAACAGAAACAC
